# RNA-coupled CRISPR Screens Reveal ZNF207 as a Regulator of LMNA Aberrant Splicing in Progeria

**DOI:** 10.1101/2025.04.25.648738

**Authors:** Amit K. Behera, Jeongjin J. Kim, Shreya Kordale, Arun Prasath Damodaran, Bandana Kumari, Sandra Vidak, Ethan Dickson, Mei-Sheng Xiao, Gerard Duncan, Thorkell Andresson, Tom Misteli, Thomas Gonatopoulos-Pournatzis

**Affiliations:** RNA Biology Laboratory, Center for Cancer Research (CCR), National Cancer Institute (NCI), National Institutes of Health (NIH), Frederick, MD 21702, USA; Laboratory of Receptor Biology and Gene Expression, Center for Cancer Research (CCR), National Cancer Institute (NCI), National Institutes of Health (NIH), Bethesda, MD 20892, USA; Protein Characterization Laboratory, Frederick National Laboratory for Cancer Research (FNLCR), Frederick, MD 21701, USA

**Keywords:** Alternative pre-mRNA splicing, pre-mRNA processing, Hutchinson-Gilford Progeria Syndrome (HGPS), ZNF207, RNA-coupled CRISPR screen, Nonsense-mediated mRNA decay (NMD), SRSF7, PKM, BuGZ, CRASP-Seq

## Abstract

Despite progress in understanding pre-mRNA splicing, the regulatory mechanisms controlling most alternative splicing events remain unclear. We developed CRASP-Seq, a method that integrates pooled CRISPR-based genetic perturbations with deep sequencing of splicing reporters, to quantitively assess the impact of all human genes on alternative splicing from a single RNA sample. CRASP-Seq identifies both known and novel regulators, enriched for proteins involved in RNA splicing and metabolism. As proof-of-concept, CRASP-Seq analysis of an LMNA cryptic splicing event linked to progeria uncovered Z*NF*207, primarily known for mitotic spindle assembly, as a regulator of progerin splicing. ZNF207 depletion enhances canonical LMNA splicing and decreases progerin levels in patient-derived cells. High-throughput mutagenesis further showed that ZNF207’s zinc finger domain broadly impacts alternative splicing through interactions with U1 snRNP factors. These findings position ZNF207 as a U1 snRNP auxiliary factor and demonstrate the power of CRASP-Seq to uncover key regulators and domains of alternative splicing.

**Main Points:**

- CRASP-Seq: RNA-coupled CRISPR screen quantifying gene and domain impact on splicing
- Profiling of five events identified 370 genes influencing alternative splicing
- ZNF207 regulates splicing by interacting with U1 snRNP via its zinc-finger domains
- ZNF207 depletion corrects LMNA aberrant splicing causing progeria
