## Supplemental Table 2 for "RNA-coupled CRISPR Screens Reveal ZNF207 as a Regulator of LMNA Aberrant Splicing in Progeria"

### Sheet: RT-PCR primers and oligos
Library oligo amplification
Primer Name	Primer Sequence
TKO_F1	TGTCAGTTGTCATTCGCGAAAAAGAGAACCTGCAGAGACC
TKO_R2	GTCACTGACGCGGTTTTGTAGATCTCTCTTCCACCTGCCTCTAAA
RT-PCR Primers
Primer Name	Primer Sequence
EZH2 FP	GGGCTGCACACTGCAGAAAG
EZH2 RP	GGAGCCCCGCTGAATACTGC
PKM-E8-FP	GAGCATGATCAAGAAGCCCCG
PKM-E9-RP1	CAGCTTGCGGTGGAACATG
PKM-E10-RP2	GAGGACGATTATGGCCCCAC
SRSF7 RI F	GATTTGTGGCTCCCGAGTGAG
SRSF7 RI R	CTTCGTCCCCTGCTCCTGC
U6 FAS FP	GAAGAGAAAGGAAGTACAG
U6 FAS BGH RP	GGCTGGCAACTAGAAGGCAC
ACLY_F	CCCAGCAGGACAGCATCTTTT
ACLY_R	ACACAATGGCCTTGGTGTGG
SRRM1_F	GCTCCTCCTCCTCCTCAGAA
SRRM1_R	GGTGGGGATGGACTTCTCCT
U6_Forward	GTGGAAAGGACGAGGTACCG
LMNA Reporter R	CGACAAGGCATCTGCCAGC
LMNA_F	GTGGTTGAGGACGACGAGGAT
LMNA_R	GAGGAGGACGCAGGAAGCCTCCA
LUC7L_Ex1_F	CCTGCCTGAGAGAAGTCGTCG
LUC7L_Ex4_R	CCAAGTCGTGGATTTTGGTACATTCTC
LUC7L2_C1_F	GATGCTGGACCAGTTGATGGG
LUC7L2_C2_R	GTTCCAGAAAGGACATCATGAGGACAAC
SNRNP70_C1_F	GCCTTCATCGAGTACGAACAC
SNRNP70_C2_R	GGACCCTCCTGCCATCAATC
SNRNP70_intron_R	CCTGAGCTGCCTGGCTAAG
RBM3_C1_F_2	GGTCGTTGTCAAGGACCGG
RBM3_C2_R	CATGATCCACACGGATCTGACG
RT-qPCR validation
Primer Name	Primer Sequence
ZNF207 qRT-PCR_F	GAATGATGCCACCTGGACCAG
ZNF207 qRT-PCR_R	TGAAACAGCCTGTGCTTGAG
hGAPDH qPCR forward	GGTGGTCTCCTCTGACTTCAACA
hGAPDH qPCR reverse	GTTGCTGTAGCCAAATTCGTTGT
Bub3 qPCR forward	AATGCTGGGACCTTCTCTCA
Bub3 qPCR reverse	TCCGTAAGTCCCACACCAAC
LUC7L_qPCR_F	CCAGACAGAGGGTCAAGTTTACAGATG
LUC7L_qPCR_R	CTTGCAATCTCATAATCTGCTCGGAG
LUC7L2_qPCR_F	GGCTTTAAGAGCGGATTATGAAATTGC
LUC7L2_qPCR_R	GCTGCTACTTCAGCACTAATCTCTTC
SNRNP70_qPCR_F	CAGCAAGAAGTGGAGACAGAGC
SNRNP70_qPCR_R	CACGAAGAGAGTCTTGAAGGCATC
RBM3_qPCR_F	GCCATGAGAGCCATGAACG
RBM3_qPCR_R	CTCCTGAGTAGCGGTCATAACCAC
hgRNA processing analysis	Cas9
Intergenic	TGACTCTTCCATAGCGATTG	Cas12a
SRSF7	AGGATCTTCGAATTCCACAA	AGAATTGAGTTAGTCAATCCTCT
U2AF2	GGAGCCGGGACCGCAAACGC	GCCACACTCATAGCATCTATCAT
SF3B1	CAGTAAAAGAAAATCACGGT	GTGACTGGCCCTGGAAGATGATG
SF3B3	TGAGCCGGATCTCAGTAACC	GGTGAAGAGTACCCTGAAGTATT
HPRT1_ E2	GACTAAGACATATAGTTACA	GTGTATCATGTAGTTGGAGTAGA
HPRT1_ E3	CTTATGAAACATGAGGGCAA	TTAAAAATAAAAGAGGAGGGCCT
		TAACATATTCACTAGTACTTTAC
siRNA	Sequence
ZNF207 #1	CAACTAGTGCAACCAGTAA
ZNF207 #2	GATGAAAGACGACGACTTC
ZNF207 #3	GGGCACAGTTACCTAAGTA

### Sheet: CRASP-Seq Illumina Primers
Oligo for cDNA synthesis
Primer Name	Primer Sequence
RT UMI (10N) Read1 Oligo	CTACACGACGCTCTTCCGATCTNNNNNNNNNNgtggaaaggacgaggtaccg
PCR primers for Illumina library preparation
Primer Name	Primer Sequence
A502-UMI-R	AATGATACGGCGACCACCGAGATCTACACTGCTAAGTACACTCTTTCCCTACACGACGCTCTTCCG
A505-UMI-R	AATGATACGGCGACCACCGAGATCTACACCTAATCGAACACTCTTTCCCTACACGACGCTCTTCCG
A506-UMI-R	AATGATACGGCGACCACCGAGATCTACACCTAGAACAACACTCTTTCCCTACACGACGCTCTTCCG
A507-UMI-R	AATGATACGGCGACCACCGAGATCTACACTAAGTTCCACACTCTTTCCCTACACGACGCTCTTCCG
A508-UMI-R	AATGATACGGCGACCACCGAGATCTACACTAGACCTAACACTCTTTCCCTACACGACGCTCTTCCG
D516-UMI-R	AATGATACGGCGACCACCGAGATCTACACGCGGAGCGACACTCTTTCCCTACACGACGCTCTTCCG
D502-UMI-R	AATGATACGGCGACCACCGAGATCTACACGCCTCTATACACTCTTTCCCTACACGACGCTCTTCCG
D513-UMI-R	AATGATACGGCGACCACCGAGATCTACACACGAATAAACACTCTTTCCCTACACGACGCTCTTCCG
D511-UMI-R	AATGATACGGCGACCACCGAGATCTACACGCGCCTCTACACTCTTTCCCTACACGACGCTCTTCCG
D517-UMI-R	AATGATACGGCGACCACCGAGATCTACACAGTAAGTAACACTCTTTCCCTACACGACGCTCTTCCG
Primer Name	Primer Sequence
A701-FAS-F1	CAAGCAGAAGACGGCATACGAGATATCACGACGTGACTGGAGTTCAGACGTGTGCTCTTCCGATCTGAATGCACACTCACCAGCAAC
A703-FAS-F2	CAAGCAGAAGACGGCATACGAGATCAGATCCAGTGACTGGAGTTCAGACGTGTGCTCTTCCGATCTCAGGAATGCACACTCACCAGCAAC
A702-FAS-F3	CAAGCAGAAGACGGCATACGAGATACAGTGGTGTGACTGGAGTTCAGACGTGTGCTCTTCCGATCTGCAGGAATGCACACTCACCAGCAAC
D715-FAS-F4	CAAGCAGAAGACGGCATACGAGATTTAATCAGGTGACTGGAGTTCAGACGTGTGCTCTTCCGATCTAGGAATGCACACTCACCAGCAAC
D721-FAS-F5	CAAGCAGAAGACGGCATACGAGATCATCGAGGGTGACTGGAGTTCAGACGTGTGCTCTTCCGATCTTGAATGCACACTCACCAGCAAC
A708-EZH-F1	CAAGCAGAAGACGGCATACGAGATCACCACACGTGACTGGAGTTCAGACGTGTGCTCTTCCGATCTGTGGGCTGCACACTGCAG
A709-EZH-F2	CAAGCAGAAGACGGCATACGAGATGAAACCCAGTGACTGGAGTTCAGACGTGTGCTCTTCCGATCTCAGGTGGGCTGCACACTGCAG
A712-EZH-F3	CAAGCAGAAGACGGCATACGAGATAGGAGTGGGTGACTGGAGTTCAGACGTGTGCTCTTCCGATCTGCAGGTGGGCTGCACACTGCAG
D717-EZH-F4	CAAGCAGAAGACGGCATACGAGATCGTAGCTCGTGACTGGAGTTCAGACGTGTGCTCTTCCGATCTAGGTGGGCTGCACACTGCAG
D723-EZH-F5	CAAGCAGAAGACGGCATACGAGATCTCGACTGGTGACTGGAGTTCAGACGTGTGCTCTTCCGATCTTGTGGGCTGCACACTGCAG
A704-SRSF7-F1	CAAGCAGAAGACGGCATACGAGATACAAACGGGTGACTGGAGTTCAGACGTGTGCTCTTCCGATCTGATTGTCATCGTTACAGCCG
A710-SRSF7-F2	CAAGCAGAAGACGGCATACGAGATTGTGACCAGTGACTGGAGTTCAGACGTGTGCTCTTCCGATCTCAGGATTGTCATCGTTACAGCCG
D724-SRSF7-F3	CAAGCAGAAGACGGCATACGAGATGCGATTAAGTGACTGGAGTTCAGACGTGTGCTCTTCCGATCTGCAGGATTGTCATCGTTACAGCCG
D718-SRSF7-F4	CAAGCAGAAGACGGCATACGAGATGCCTCTCTGTGACTGGAGTTCAGACGTGTGCTCTTCCGATCTAGGATTGTCATCGTTACAGCCG
D709-SRSF7-F5	CAAGCAGAAGACGGCATACGAGATCGGCTATGGTGACTGGAGTTCAGACGTGTGCTCTTCCGATCTTGATTGTCATCGTTACAGCCG
A702-SRSF7-F6	CAAGCAGAAGACGGCATACGAGATACAGTGGTGTGACTGGAGTTCAGACGTGTGCTCTTCCGATCTTTCCCGATTGTCATCGTTACAGCCG
A708-PKM-F1	CAAGCAGAAGACGGCATACGAGATCACCACACGTGACTGGAGTTCAGACGTGTGCTCTTCCGATCTGGACTATCCTCTGGAGGCTGTG
A709-PKM-F2	CAAGCAGAAGACGGCATACGAGATGAAACCCAGTGACTGGAGTTCAGACGTGTGCTCTTCCGATCTCGGACTATCCTCTGGAGGCTGTG
A712-PKM-F3	CAAGCAGAAGACGGCATACGAGATAGGAGTGGGTGACTGGAGTTCAGACGTGTGCTCTTCCGATCTTAGGACTATCCTCTGGAGGCTGTG
A705-LMNAwt-F1	CAAGCAGAAGACGGCATACGAGATACCCAGCAGTGACTGGAGTTCAGACGTGTGCTCTTCCGATCTCGACAAGGCATCTGCCAGC
A706-LMNAwt-F2	CAAGCAGAAGACGGCATACGAGATAACCCCTCGTGACTGGAGTTCAGACGTGTGCTCTTCCGATCTTCGACAAGGCATCTGCCAGC
A707-LMNAwt-F3	CAAGCAGAAGACGGCATACGAGATCCCAACCTGTGACTGGAGTTCAGACGTGTGCTCTTCCGATCTATCGACAAGGCATCTGCCAGC
A711-LMNAmut-F1	CAAGCAGAAGACGGCATACGAGATAGGGTCAAGTGACTGGAGTTCAGACGTGTGCTCTTCCGATCTGGACGACAAGGCATCTGCCAGC
D702-LMNAmut-F2	CAAGCAGAAGACGGCATACGAGATTCCGGAGAGTGACTGGAGTTCAGACGTGTGCTCTTCCGATCTTGTTCGACAAGGCATCTGCCAGC
D707-LMNAmut-F3	CAAGCAGAAGACGGCATACGAGATCTGAAGCTGTGACTGGAGTTCAGACGTGTGCTCTTCCGATCTGCTGACGACAAGGCATCTGCCAGC

### Sheet: Reporter Sequences
Splicing Minigene Reporter Name	Reporter Sequence
FAS	TGTGAACATGGAATCATCAAGGAATGCACACTCACCAGCAACACCAAGTGCAAAGAGGAAGgtaattatttttttacggttatattctcctttcccccaaccccatggaaagatgtgaagaaaaaccaatcactcttgattactagaaagtcctttatttaatcttaaagattgcttattttcatataaaatgtccaatgttccaacctacagGATCCAGATCTAACTTGGGGTGGCTTTGTCTTCTTCTTTTGCCAATTCCACTAATTGTTTGGGgtaagttcttgctttgttcaaactgcagattgaaataacttgggaagtagttcacaaagatttgcctcattcttacctataaaaagctaccactttggtagatttatgtattgttaatttctt…
EZH2	TTGTGGGCTGCACACTGCAGAAAGATACAGCTGAAAAAGGgttagcatctttccattcctctcattattagcttaacaatatctgctttgttttcatttgttttagaatagtaactggattagagcttgggttattctaatataattgccttctgtatgttaaaccaatttgaatggaggacgtctactgatgaatccccagtcaattctcttctgtaaagtggaggctgactggaaggtgtgagtccgagtcagttgaaggagaagtgctttgggatgggactgagatgtagccgtgctttagatggaactcataagcacttgggggtgggagagtattttttgccatcgttgtggaaaccggaatatgtgtaatgttatgcattcagtaaaggcagg…
SRSF7	GTGATTTGTGGCTCCCGAGTGAGGGTTGAACTATCGACAGGCATGCCTCGGAGATCACGTTTTGATAGACCACCTGCCCGACGTCCCTTTGATCCAAATGATAGATGCTATGAGTGTGGCGAAAAGGGACATTATGCTTATGATTGTCATCGTTACAGCCGGCGAAGAAGAAGCAGgtatttattttaataaaggaatggttggtattctagttaatcaagtaattcttttattagcaaggcagaaactagtgtttttctataaacttgaatgttaattgtacaggtgtattttacaatttttgtttaattaaaaaaatgttactatattaataatcaacctggtcaaaacctttcaggtttcttcgtttgagtcagtcgccttgattcagaatgtcac…
PKM	ATGCTGGAGAGCATGATCAAGAAGCCCCGCCCCACTCGGGCTGAAGGCAGTGATGTGGCCAATGCAGTCCTGGATGGAGCCGACTGCATCATGCTGTCTGGAGAAACAGCCAAAGGGGACTATCCTCTGGAGGCTGTGCGCATGCAGCACCTGgtgagttctggggcctgccccatcccccagggcttcggactgggcctgggatggatgcaagctctggtgcagagctttttaggtttctccatcctcttatgcacagcctttcattatcctccaagttacagcagcaagagggtgggggtggaagtggaggtggcttttttttttctcctgttctgcattcctgcccacacccccacccctccatttccttctgctctggaggcatcctccttcatt…
LMNA_MUT	GGCTCCCACTGCAGCAGCTCGGGGGACCCCGCTGAGTACAACCTGCGCTCGCGCACCGTGCTGTGCGGGACCTGCGGGCAGCCTGCCGACAAGGCATCTGCCAGCGGCTCAGGAGCCCAGGTGGGtGGACCCATCTCCTCTGGCTCTTCTGCCTCCAGTGTCACGGTCACTCGCAGCTACCGCAGTGTGGGGGGCAGTGGGGGTGGCAGCTTCGGGGACAATCTGGTCACCCGCTCCTACCTCCTGGGCAACTCCAGCCCCCGAACCCAGgtgagttgtctctgctttgtctccaaatcctgcaggcgggtccctggtcatcgaggggtaggacgaggtggccttgcaggggggagagcctgccttctcttccgcagcccgggggagtgggagcctcct…
LMNA_WT	GGCTCCCACTGCAGCAGCTCGGGGGACCCCGCTGAGTACAACCTGCGCTCGCGCACCGTGCTGTGCGGGACCTGCGGGCAGCCTGCCGACAAGGCATCTGCCAGCGGCTCAGGAGCCCAGGTGGGCGGACCCATCTCCTCTGGCTCTTCTGCCTCCAGTGTCACGGTCACTCGCAGCTACCGCAGTGTGGGGGGCAGTGGGGGTGGCAGCTTCGGGGACAATCTGGTCACCCGCTCCTACCTCCTGGGCAACTCCAGCCCCCGAACCCAGgtgagttgtctctgctttgtctccaaatcctgcaggcgggtccctggtcatcgaggggtaggacgaggtggccttgcaggggggagagcctgccttctcttccgcagcccgggggagtgggagcctcct…

### Sheet: New Addgene libraries & vectors
Addgene ID	Library
232068	CRASP-Seq CBC backbone
232069	CRASP-Seq Gene KO v1 empty
232070	CRASP-Seq BE Tiling v1 empty
Addgene ID	Plasmid
231928	pLCHKO-CRASP
231929	pcDNA5-ZNF207-3xFLAG
231930	pcDNA5-ZNF207_∆ZnF_-3xFLAG
231931	pcDNA5-ZNF207_∆Hel_-3xFLAG
231932	pcDNA5-ZNF207_∆QPG_-3xFLAG
231933	pcDNA5-ZNF207_∆RNA1-2_-3xFLAG
231934	pcDNA5-ZNF207_∆polar_-3xFLAG
231935	pcDNA5-ZNF207_∆GLEBS_3xFLAG
231936	pcDNA5-ZNF207_∆C-term_-3xFLAG
231937	pcDNA5-ZNF207_∆RNA3_-3xFLAG
231938	pcDNA5-ZNF207-miniTurbo
231939	pLenti-ZNF207-3xFLAG
